# CIDER: detecting changes in gene regulatory networks that are associated with changes in phenotype

**DOI:** 10.64898/2026.09.08.750185

**Authors:** Wooseok J. Jung, Mingyue Ding, Shu Liao, Zolboo Erdenebaatar, Michael R. Brent

## Abstract

Changes in gene regulatory networks may drive quantitative traits, or may transmit the effects of one trait, such as blood lipid level, on another, such as cardiovascular health. Yet the standard tools, differential correlation and differential network analysis, compare two discrete groups, while the contexts of interest – circulating lipids, inflammation, and blood glucose – vary continuously; applying them forces dichotomization, discarding within-trait variation. We introduce Continuous Interaction-based Differential Edge Regulation (CIDER), which tests whether a gene regulatory network edge, the relationship between a transcription factor and its target gene, varies with a continuous trait: the target gene’s expression is modeled as a function of the TF’s expression level, the trait, and their interaction, with the interaction coefficient measuring the trait dependence. To limit multiple testing, CIDER tests only the edges of a reference regulatory network. A generalized additive extension detects interactions that change the shape of the relationship, not only its slope, including forms that cannot be expressed as a difference between two correlations. In simulations it outperformed four two-group methods across sample sizes, effect sizes, and noise levels, with most of its advantage from keeping the trait continuous. In whole-blood transcriptomes from four independent human cohorts across ten quantitative health traits, CIDER identified 63 replicated cases in which a TF’s regulation of its target varies with the trait, including coupling of the glucocorticoid-receptor (NR3C1) to the granulocyte colony-stimulating-factor receptor (CSF3R) that strengthens as triglycerides rise, and a pair whose regulation reverses direction across the observed range of C-reactive protein.
