## Supplementary Table S1 for "CIDER: detecting changes in gene regulatory networks that are associated with changes in phenotype"

### Sheet: table_s1_runtime_FINAL
Supplementary Table S1. Single-replicate runtime by method, stage 1.
Wall-clock time (in seconds) to score one simulation replicate (20 TFs x 80 targets = 1600 candidate pairs) at three sample sizes (n=10, n=129, n=1000), on identical input. Note that DGCA was run in its analysis configuration (adjust="perm", 100 permutations). DINGO could not be estimated at n=10, where the number of samples is below the number of genes, and failed to complete within a 7-hour cap…
Method	n=10	n=129	n=1000
DiffCorr	0.057	0.054	0.112
DGCA	0.594	0.663	2.979
CIDER	9.045	8.956	11.237
discordant	10.727	10.521	10.76
DINGO	did not run	1201.6	>25200 (>7 h)
