## Supplementary Table S2 for "CIDER: detecting changes in gene regulatory networks that are associated with changes in phenotype"

### Sheet: Supplementary Table S2
Supplementary Table S2. DINGO performance.
Mean average precision (MAP) for DINGO on each stage, trait-separability setting, and interaction form, with CIDER on the same cells for reference. MAP is averaged over all completed replicates; min and max cell MAP are the extremes across the 90 (effect size, noise, sample size) design scenarios. The chance baseline is 10 true positives among 1600 candidate pairs, AP=0.00625. DINGO was run at 10…
Stage	Separability	Form	n replicates	n cells	DINGO MAP	DINGO MAP min	DINGO MAP max	MAP over chance	CIDER MAP
1	high	linear	896	90	0.017	0.006	0.045	2.66	0.9
1	low	linear	885	90	0.019	0.007	0.049	3.06	0.82
2	high	linear	889	90	0.031	0.007	0.076	4.92	0.88
2	low	linear	880	90	0.026	0.006	0.101	4.22	0.79
3	high	tanh	887	90	0.028	0.006	0.082	4.53	0.81
3	low	tanh	885	90	0.024	0.007	0.076	3.82	0.72
3	high	stoichiometry	889	90	0.012	0.006	0.028	1.93	0.33
3	low	stoichiometry	874	90	0.012	0.006	0.029	1.88	0.34
3	high	synergy	882	90	0.009	0.006	0.025	1.49	0.08
3	low	synergy	881	90	0.009	0.006	0.015	1.41	0.04
3	high	quadratic	791	83	0.008	0.006	0.019	1.34	0.8
3	low	quadratic	788	84	0.009	0.006	0.021	1.37	0.72
4	high	tanh	879	90	0.029	0.005	0.076	4.61	0.78
4	low	tanh	890	90	0.022	0.007	0.073	3.49	0.67
4	high	stoichiometry	888	90	0.01	0.006	0.025	1.66	0.29
4	low	stoichiometry	881	90	0.011	0.006	0.031	1.74	0.29
4	high	synergy	889	90	0.009	0.005	0.021	1.42	0.06
4	low	synergy	880	90	0.009	0.006	0.022	1.38	0.03
4	high	quadratic	720	77	0.01	0.005	0.022	1.58	0.78
4	low	quadratic	691	72	0.01	0.005	0.04	1.63	0.68
