## Supplementary Table S3 for "CIDER: detecting changes in gene regulatory networks that are associated with changes in phenotype"

### Sheet: table_s3_within_group_correlati
Supplementary Table S3. Within-trait-half Pearson correlations for nonlinear interaction forms.
For each of the four nonlinear surfaces (Fig. 3A), the Pearson correlation between TF and target expression computed separately below and above the trait median. Values are noise-free signal correlations (properties of the surface alone). For the quadratic surface the within-half correlation is exactly zero in expectation for any split of the trait, because TF is symmetric about zero and independ…
Form	low trait r	high trait r	absolute change in r	sign reversal	visible to correlation contrast?
tanh	-0.766	0.765	1.531	yes	yes - strong
stoichiometry	-0.603	0.605	1.208	yes	yes - strong
synergy	0.526	0.915	0.389	no	partly - same sign, moderate change
quadratic	0.001	-0.003	0.004	yes	no - zero by construction
