## Supplementary Table S4 for "CIDER: detecting changes in gene regulatory networks that are associated with changes in phenotype"

### Sheet: Supplementary Table S4
Supplementary Table S4. Per-scenario performance on the synergy and stoichiometry forms.
CIDER-GAM against the best-performing alternative in each (effect size, noise) design scenario, for both trait-separability settings and both nonlinear simulation stages. Peak MAP gap is the largest MAP difference (CIDER-GAM - best alternative) across the ten sample sizes in a scenario; win rate is the fraction of informative paired replicates, pooled ovre all sample sizes in which CIDER-GAM scor…
Stage	Separability	Form	Beta	Noise	Best alternative	peak MAP gap	Win rate	p (bonferroni)
3	high	stoichiometry	0.46	0.46	DGCA	0.0014	0.29	1.00E+00
3	high	stoichiometry	0.46	0.77	DGCA	0.0008	0.24	1.00E+00
3	high	stoichiometry	0.46	1.29	DGCA	0.0046	0.32	1.00E+00
3	high	stoichiometry	0.77	0.46	DGCA	0.0008	0.36	1.00E+00
3	high	stoichiometry	0.77	0.77	DGCA	0.0045	0.32	1.00E+00
3	high	stoichiometry	0.77	1.29	DGCA	-0.0003	0.27	1.00E+00
3	high	stoichiometry	1.29	0.46	DGCA	0.0591	0.53	1.00E+00
3	high	stoichiometry	1.29	0.77	DGCA	0.0014	0.31	1.00E+00
3	high	stoichiometry	1.29	1.29	DGCA	0.0008	0.23	1.00E+00
3	high	synergy	0.46	0.46	DGCA	0.006	0.5	1.00E+00
3	high	synergy	0.46	0.77	DGCA	0.0009	0.42	1.00E+00
3	high	synergy	0.46	1.29	DGCA	0.0076	0.49	1.00E+00
3	high	synergy	0.77	0.46	DGCA	0	0.45	1.00E+00
3	high	synergy	0.77	0.77	DGCA	0.0044	0.49	1.00E+00
3	high	synergy	0.77	1.29	DGCA	0.0046	0.49	1.00E+00
3	high	synergy	1.29	0.46	DGCA	0.0333	0.54	2.34E-01
3	high	synergy	1.29	0.77	DGCA	0.0253	0.52	1.00E+00
3	high	synergy	1.29	1.29	DGCA	0.0026	0.49	1.00E+00
3	low	stoichiometry	0.46	0.46	DGCA	0.0296	0.47	1.00E+00
3	low	stoichiometry	0.46	0.77	DGCA	0.0019	0.39	1.00E+00
3	low	stoichiometry	0.46	1.29	DGCA	0.0028	0.45	1.00E+00
3	low	stoichiometry	0.77	0.46	DGCA	0.0241	0.52	1.00E+00
3	low	stoichiometry	0.77	0.77	DGCA	0.0228	0.44	1.00E+00
3	low	stoichiometry	0.77	1.29	DGCA	0.0003	0.39	1.00E+00
3	low	stoichiometry	1.29	0.46	DGCA	0.136	0.59	4.70E-02
3	low	stoichiometry	1.29	0.77	DGCA	0.0347	0.49	1.00E+00
3	low	stoichiometry	1.29	1.29	DGCA	0.0341	0.49	1.00E+00
3	low	synergy	0.46	0.46	DGCA	0.0082	0.49	1.00E+00
3	low	synergy	0.46	0.77	DGCA	0.0036	0.52	6.83E-01
3	low	synergy	0.46	1.29	DGCA	0.0008	0.48	1.00E+00
3	low	synergy	0.77	0.46	DGCA	0.0028	0.57	5.33E-02
3	low	synergy	0.77	0.77	DGCA	0.0037	0.5	1.00E+00
3	low	synergy	0.77	1.29	DGCA	0.0016	0.51	1.00E+00
3	low	synergy	1.29	0.46	discordant	0.1362	0.56	3.51E-01
3	low	synergy	1.29	0.77	DGCA	0.0516	0.51	1.00E+00
3	low	synergy	1.29	1.29	DGCA	0.0019	0.5	1.00E+00
4	high	stoichiometry	0.46	0.46	DGCA	0.0767	0.4	1.00E+00
4	high	stoichiometry	0.46	0.77	DGCA	-0.0001	0.26	1.00E+00
4	high	stoichiometry	0.46	1.29	DGCA	0.0022	0.33	1.00E+00
4	high	stoichiometry	0.77	0.46	DGCA	0.1193	0.6	3.16E-02
4	high	stoichiometry	0.77	0.77	DGCA	0.0777	0.38	1.00E+00
4	high	stoichiometry	0.77	1.29	DGCA	0.0001	0.3	1.00E+00
4	high	stoichiometry	1.29	0.46	DGCA	0.1559	0.72	3.19E-13
4	high	stoichiometry	1.29	0.77	DGCA	0.1186	0.57	8.91E-02
4	high	stoichiometry	1.29	1.29	DGCA	0.109	0.4	1.00E+00
4	high	synergy	0.46	0.46	DGCA	0.0012	0.46	1.00E+00
4	high	synergy	0.46	0.77	discordant	0.0036	0.45	1.00E+00
4	high	synergy	0.46	1.29	DGCA	0.0013	0.49	1.00E+00
4	high	synergy	0.77	0.46	DGCA	0.0012	0.48	1.00E+00
4	high	synergy	0.77	0.77	DGCA	0.004	0.48	1.00E+00
4	high	synergy	0.77	1.29	DGCA	0.0007	0.48	1.00E+00
4	high	synergy	1.29	0.46	DGCA	0.0375	0.5	1.00E+00
4	high	synergy	1.29	0.77	DGCA	0.0014	0.45	1.00E+00
4	high	synergy	1.29	1.29	DGCA	0.0003	0.44	1.00E+00
4	low	stoichiometry	0.46	0.46	DGCA	0.1583	0.49	1.00E+00
4	low	stoichiometry	0.46	0.77	DGCA	0.002	0.4	1.00E+00
4	low	stoichiometry	0.46	1.29	DGCA	0.0012	0.4	1.00E+00
4	low	stoichiometry	0.77	0.46	DGCA	0.1989	0.63	6.21E-06
4	low	stoichiometry	0.77	0.77	DGCA	0.1593	0.54	3.67E-01
4	low	stoichiometry	0.77	1.29	DGCA	0.0037	0.42	1.00E+00
4	low	stoichiometry	1.29	0.46	DGCA	0.2403	0.79	9.16E-26
4	low	stoichiometry	1.29	0.77	DGCA	0.1914	0.64	1.23E-06
4	low	stoichiometry	1.29	1.29	DGCA	0.1678	0.56	1.00E+00
4	low	synergy	0.46	0.46	discordant	0.0027	0.4	1.00E+00
4	low	synergy	0.46	0.77	discordant	0.0006	0.44	1.00E+00
4	low	synergy	0.46	1.29	DGCA	0.0018	0.5	1.00E+00
4	low	synergy	0.77	0.46	discordant	0.0014	0.41	1.00E+00
4	low	synergy	0.77	0.77	discordant	0.004	0.42	1.00E+00
4	low	synergy	0.77	1.29	discordant	0.0026	0.42	1.00E+00
4	low	synergy	1.29	0.46	discordant	0.0805	0.56	2.15E-01
4	low	synergy	1.29	0.77	discordant	0.0049	0.43	1.00E+00
4	low	synergy	1.29	1.29	discordant	0.0018	0.4	1.00E+00
